# Formation of giant ER sheets by pentadecanoic acid causes lipotoxicity in fission yeast

**DOI:** 10.1101/2024.08.15.608187

**Authors:** Yojiro Hoshikawa, Natsuho Shirota, Hiroshi Tsugawa, Satoshi Kimura, Akihisa Matsuyama, Yoko Yashiroda, Hideaki Kakeya, Makoto Arita, Reiko Iizumi, Minoru Yoshida, Shinichi Nishimura

## Abstract

Excess amounts of saturated fatty acids are toxic to organisms, a condition termed lipotoxicity, which is often accompanied by pleiotropic cellular and tissue dysfunction. Here we show that pentadecanoic acid (C15:0) exerts toxicity on the fission yeast *Schizosaccharomyces pombe* by generating an aberrantly planar endoplasmic reticulum (ER) structure, which we named a “giant ER sheet.” Untargeted lipidomics revealed that C15:0 is incorporated into complex lipids depending on an acyl-CoA ligase Lcf1 and an acyl-CoA transferase Slc1, thereby increasing the saturation level of the acyl chains. The toxicity and giant ER sheet formation were abolished by deleting Lcf1 or Slc1, indicating that the incorporation of C15:0 into glycerophospholipids causes giant ER sheet formation. The giant ER sheets disrupted the correct migration of Mid1, a protein determining the cell division site, and physically blocked septum formation, hindering correct cell separation. Our results suggest that the ER is the primary site targeted by saturated fatty acids, leading to lipotoxicity.
