## Extended Data Table S2 for "Formation of giant ER sheets by pentadecanoic acid causes lipotoxicity in fission yeast"

### Sheet: RESULT
	Metabolite name	cluster	derived from C15:0?
1	PC 25:0|PC 10:0_15:0	I	yes
2	PC 33:1|PC 15:0_18:1	I	yes
3	PI 33:1|PI 15:0_18:1	I	yes
4	PC 35:2|PC 17:1_18:1	I	yes
5	PE 35:2|PE 17:1_18:1	I	yes
6	PI 27:0|PI 12:0_15:0	I	yes
7	TG 48:1|TG 12:0_18:0_18:1|TG 15:0_15:0_18:1	I	yes
8	FA 15:0	I	yes
9	PC 27:0|PC 12:0_15:0	I	yes
10	PS 33:1|PS 15:0_18:1 a	I	yes
11	DG 33:1|DG 15:0_18:1	I	yes
12	PE 33:1|PE 15:0_18:1	I	yes
13	DG 25:0|DG 10:0_15:0	I	yes
14	PI 25:0|PI 10:0_15:0	I	yes
15	LPC 15:0/0:0	I	yes
16	PC 31:0|PC 15:0_16:0	I	yes
17	PE 33:2|PE 15:1_18:1	I	yes
18	TG 51:2|TG 16:0_17:1_18:1	I	yes
19	PI 31:0|PI 15:0_16:0	I	yes
20	LPI 15:0	I	yes
21	PC 31:1|PC 15:0_16:1	I	yes
22	MMPE 36:2|MMPE 18:1_18:1	I
23	FA 17:1	I	yes
24	DG 35:2|DG 17:1_18:1	I	yes
25	PC 35:1|PC 17:0_18:1	I	yes
26	Cer 43:0;4O|Cer 19:0;3O/24:0;(2OH)	I	yes
27	PI 35:2|PI 17:1_18:1	I	yes
28	TG 48:0|TG 15:0_15:0_18:0 a	I	yes
29	PC 33:2|PC 15:1_18:1	I	yes
30	PI 31:1|PI 15:0_16:1	I	yes
31	DG 27:0|DG 12:0_15:0	I	yes
32	PS 30:0|PS 15:0_15:0 a	I	yes
33	PI 29:0|PI 14:0_15:0	I	yes
34	PI 33:2|PI 15:1_18:1	I	yes
35	TG 45:1|TG 12:0_15:0_18:1	I	yes
36	PC 33:0|PC 15:0_18:0	I	yes
37	PI 33:0|PI 15:0_18:0	I	yes
38	PE 30:0|PE 15:0_15:0	I	yes
39	TG 45:0|TG 15:0_15:0_15:0	I	yes
40	DG 23:0|DG 8:0_15:0	I	yes
41	PE 35:1|PE 17:0_18:1	I	yes
42	PE 45:1|PE 30:0_15:1	I	yes
43	PG 34:1|PG 16:0_18:1	I
44	DG 35:1|DG 17:0_18:1	I	yes
45	TG 51:1|TG 17:0_19:0_15:1	I	yes
46	TG 32:0|TG 10:0_10:0_12:0 b	I	yes
47	DG 33:2|DG 15:0_18:2	I	yes
48	PG 33:1|PG 15:0_18:1	I	yes
49	PG 30:0|PG 15:0_15:0	I	yes
50	LPE 15:0	I	yes
51	TG 49:2|TG 15:0_16:1_18:1	I	yes
52	TG 43:1|TG 10:0_15:0_18:1	I	yes
53	TG 43:1|TG 9:0_16:0_18:1	I
54	TG 47:1|TG 11:0_18:0_18:1	I
55	TG 47:1|TG 15:0_15:0_17:1	I	yes
56	TG 41:0|TG 10:0_15:0_16:0	I	yes
57	TG 41:1|TG 8:0_15:0_18:1	I	yes
58	PC 29:0|PC 14:0_15:0	I	yes
59	TG 43:0|TG 10:0_15:0_18:0	I	yes
60	TG 49:1|TG 15:0_16:0_18:1	I	yes
61	TG 51:1|TG 15:0_18:0_18:1 b	I	yes
62	PE 47:1|PE 30:0_17:1	II
63	TG 50:1|TG 15:0_17:0_18:1	II
64	TG 50:2|TG 14:0_18:1_18:1	II
65	PE 42:1|PE 24:0_18:1	II
66	PE 44:1|PE 26:0_18:1	II
67	DMPE 36:2|DMPE 18:1_18:1 a	II
68	FA 17:0	II
69	PC 35:1;O|PC 18:1_17:0;O	II
70	TG 40:0|TG 10:0_12:0_18:0	II
71	PC 33:2|PC 15:0_18:2	II
72	PI 35:1|PI 17:0_18:1	II
73	DG 32:0|DG 15:0_17:0	II
74	TG 42:0|TG 8:0_16:0_18:0	II
75	TG 48:0|TG 15:0_15:0_18:0 b	II
76	SPB 20:0;2O	II
77	PC 32:0|PC 15:0_17:0	II
78	PI 32:0|PI 16:0_16:0	II
79	TG 44:1|TG 10:0_16:0_18:1	II
80	TG 44:2|TG 8:0_18:1_18:1	II
81	TG 46:2|TG 10:0_18:1_18:1	II
82	LPC 16:0/0:0	II
83	PS 34:1|PS 16:0_18:1 a	II
84	DG 24:0|DG 8:0_16:0	II
85	PI 26:1|PI 8:0_18:1	II
86	DG 26:1|DG 8:0_18:1	II
87	LPC 12:0 a	II
88	LPI 12:0	II
89	PE 26:0|PE 10:0_16:0	II
90	LPC 10:0	II
91	LPE 16:0	II
92	FA 18:0;2O	II
93	TG 38:1|TG 10:0_10:0_18:1	II
94	LPC 14:0 b	II
95	PE 26:1|PE 8:0_18:1	II
96	FA 24:0;2O	II
97	TG 40:1|TG 10:0_15:0_15:1	II
98	PS 28:0|PS 10:0_18:0	II
99	PS 26:0|PS 10:0_16:0	II
100	TG 36:0|TG 8:0_10:0_18:0	II
101	SE 28:3/18:0	II
102	LPI 18:0	II
103	LPC 18:0/0:0	II
104	LPS 16:0	II
105	TG 42:1|TG 8:0_16:0_18:1	II
106	DG 36:3|DG 18:1_18:2	II
107	TG 52:1|TG 16:0_18:0_18:1	II
108	TG 52:3|TG 16:1_18:1_18:1	II
109	TG 54:1|TG 18:0_18:0_18:1	II
110	FA 16:1	II
111	LPC 16:1	II
112	DG 38:2|DG 18:1_20:1	II
113	SE 29:2/18:1	II
114	PE 44:2|PE 18:1_26:1	II
115	DG 42:1|DG 24:0_18:1	II
116	FA 26:0	II
117	PC 42:1|PC 24:0_18:1	II
118	PC 44:1|PC 26:0_18:1	II
119	LPE 16:1	II
120	FA 24:1	II
121	FA 20:0	II
122	FA 22:0	II
123	MG 16:0	II
124	PC 34:2|PC 16:0_18:2	II
125	FA 18:2 b	II
126	MG 18:0	II
127	PE 36:1|PE 18:0_18:1	II
128	FA 20:1	II
129	PC 35:1;O|PC 18:0_17:1;O	II
130	PC 38:2|PC 18:1_20:1	II
131	DG 36:0|DG 12:0_24:0	II
132	TG 38:0|TG 8:0_12:0_18:0	II
133	DG 34:0|DG 10:0_24:0	II
134	TG 44:0|TG 10:0_16:0_18:0	II
135	PS 30:1|PS 12:0_18:1	II
136	PE 50:1|PE 32:0_18:1	II
137	FA 28:0	II
138	Cer 37:1;2O|Cer 19:1;2O/18:0 a	II
139	FA 30:0	II
140	FA 16:0	III
141	FA 18:0	III
142	Cer 44:0;4O|Cer 20:0;3O/24:0;(2OH)	III
143	DG 36:2|DG 18:1_18:1	III
144	PC 34:1|PC 16:0_18:1	III
145	PC 26:0|PC 10:0_16:0	III
146	PI 28:0|PI 10:0_18:0	III
147	PC 28:1|PC 10:0_18:1	III
148	PC 30:1|PC 12:0_18:1	III
149	PC 34:2|PC 16:1_18:1	III
150	PC 32:1|PC 14:0_18:1	III
151	PE 34:2|PE 16:1_18:1	III
152	PI 30:1|PI 12:0_18:1	III
153	PI 32:1|PI 15:0_17:1	III
154	DG 28:0|DG 10:0_18:0	III
155	PI 26:0|PI 10:0_16:0	III
156	PC 28:0|PC 10:0_18:0	III
157	PS 36:2|PS 18:1_18:1 a	III
158	PI 36:1|PI 18:0_18:1	III
159	PS 34:1|PS 16:0_18:1 c	III
160	DG 30:0|DG 12:0_18:0	III
161	PC 30:0|PC 12:0_18:0	III
162	PI 30:0|PI 15:0_15:0	III
163	FA 18:1	III
164	PC 36:2|PC 18:1_18:1	III
165	PI 34:1|PI 16:0_18:1	III
166	PE 36:2|PE 18:1_18:1	III
167	PI 36:2|PI 18:1_18:1	III
168	SE 28:2/18:1 b	III
169	SE 28:3/18:1 a	III
170	DG 26:0|DG 10:0_16:0	III
171	DG 28:1|DG 10:0_18:1	III
172	DG 30:1|DG 12:0_18:1	III
173	PI 28:1|PI 10:0_18:1	III
174	PC 26:1|PC 8:0_18:1	III
175	DG 34:1|DG 16:0_18:1	III
176	LPC 18:1/0:0	III
177	PE 46:1|PE 28:0_18:1	III
178	LPE 18:1 a	III
179	LPI 18:1	III
180	FA 24:0	III
181	PE 48:1|PE 30:0_18:1	III
182	PE 34:1|PE 16:0_18:1	III
183	LPS 18:1	III
184	DG 36:1|DG 18:0_18:1	III
185	LPC 18:1	III
186	TG 54:3|TG 18:1_18:1_18:1	III
187	SE 28:2/18:1 a	III
188	LPE 18:1 b	III
189	PI 34:2|PI 16:1_18:1	III
190	SPB 20:0;3O	III
191	SE 28:3/18:1 b	III
192	SE 28:4/18:1	III
193	PC 46:1|PC 28:0_18:1	III
194	PC 48:1|PC 30:0_18:1	III
195	MIPC 44:0;O4|MIPC 20:0;3O/24:0;(2OH)	III
196	TG 46:0|TG 10:0_18:0_18:0	III
197	TG 48:2|TG 15:0_15:1_18:1	III
198	FA 18:2 a	III
199	SPB 18:1;2O	III
200	FA 18:1;1O	III
201	PI 36:3|PI 18:1_18:2	III
202	DG 34:2|DG 16:1_18:1	III
203	FA 14:0	III
204	TG 52:2|TG 16:0_18:1_18:1	III
205	TG 46:1|TG 10:0_18:0_18:1	III
206	TG 54:2|TG 18:0_18:1_18:1	III
207	LPI 16:0	III
208	PC 24:0|PC 8:0_16:0	III
209	PC 36:3|PC 18:1_18:2	III
210	PC 36:1|PC 18:0_18:1	III
211	PE 28:1|PE 10:0_18:1	III
212	Cer 38:1;3O|Cer 20:1;2O/18:0;(2OH)	III
213	PE 36:3|PE 18:1_18:2	III
214	Cer 38:0;2O|Cer 20:0;2O/18:0	III
215	Cer 44:0;3O|Cer 20:0;3O/24:0	III
216	Cer 38:1;2O|Cer 20:1;2O/18:0	III
217	PE 30:1|PE 12:0_18:1	III
218	PS 32:1|PS 15:0_17:1	III
219	DG 32:1|DG 15:0_17:1	III
220	PE 32:1|PE 15:0_17:1	III
221	PC 26:0;O|PC 16:0_10:0;O	IV
222	PC 28:1;O|PC 18:1_10:0;O	IV
223	PE 34:3|PE 16:1_18:2	IV
224	PS 34:1|PS 16:0_18:1 d	IV
225	PS 36:1|PS 18:0_18:1 b	IV
226	LPE 18:2 b	IV
227	PC 40:2|PC 18:1_22:1	IV
228	DG 35:2|DG 17:0_18:2	IV
229	LPC 18:2/0:0	IV
230	PC 34:3|PC 16:1_18:2	IV
231	PS 36:3|PS 18:1_18:2	IV
232	PC 33:2;O|PC 16:0_17:2;O	IV
233	PI 34:3|PI 16:1_18:2	IV
234	TG 48:2;1O|TG 12:0_18:1_18:1;1O	IV
235	TG 48:3|TG 12:0_18:1_18:2	IV
236	TG 46:3|TG 10:0_18:1_18:2	IV
237	TG 52:2;1O|TG 16:0_18:1_18:1;1O	IV
238	TG 54:1;1O|TG 18:0_18:1_18:0;1O	IV
239	TG 52:3;1O|TG 17:0_18:1_17:2;1O	IV
240	TG 52:3;1O|TG 18:1_18:1_16:1;1O	IV
241	TG 44:3|TG 8:0_18:1_18:2	IV
242	TG 52:1;1O|TG 16:0_18:1_18:0;1O	IV
243	TG 34:1|TG 8:0_8:0_18:1	IV
244	TG 44:0;1O|TG 8:0_18:0_18:0;1O	IV
245	SE 28:2/18:0	IV
246	SE 28:3/12:0 a	IV
247	SE 29:2/18:0	IV
248	PMeOH 34:1|PMeOH 16:0_18:1	IV
249	PMeOH 28:0|PMeOH 12:0_16:0	IV
250	PMeOH 30:1|PMeOH 12:0_18:1	IV
251	PMeOH 26:0|PMeOH 10:0_16:0	IV
252	PMeOH 28:1|PMeOH 10:0_18:1	IV
253	TG 58:3|TG 18:1_18:1_22:1 a	IV
254	TG 58:3|TG 18:1_18:1_22:1 b	IV
255	TG 52:3;1O|TG 16:1_18:1_18:1;1O	IV
256	TG 54:3;1O|TG 19:0_18:1_17:2;1O	IV
257	TG 54:4;1O|TG 18:1_18:1_18:2;1O a	IV
258	LPI 14:0 a	IV
259	Cer 44:1;4O|Cer 20:1;3O/24:0;(2OH)	IV
260	Cer 48:0;4O|Cer 20:0;3O/28:0;(2OH)	IV
261	Cer 42:0;4O|Cer 20:0;3O/22:0;(2OH) b	IV
262	LPI 16:1 b	IV
263	PG 27:0|PG 12:0_15:0	IV
264	PC 48:2|PC 18:1_30:1	IV
265	LPE 18:2 a	IV
266	TG 40:0;1O|TG 15:0_15:0_10:0;1O	IV
267	TG 46:2;1O|TG 10:0_18:1_18:1;1O	IV
268	TG 24:0|TG 8:0_8:0_8:0	IV
269	TG 44:2;1O|TG 10:0_18:1_16:1;1O	IV
270	LPC 20:1	IV
271	TG 44:2;1O|TG 10:0_17:0_17:2;1O	IV
272	LPE 12:0 a	IV
273	TG 44:1;1O|TG 10:0_17:0_17:1;1O	IV
274	PC 26:2|PC 8:0_18:2	IV
275	PE 28:2|PE 10:0_18:2	IV
276	PG 30:1|PG 12:0_18:1	IV
277	DG 26:2|DG 8:0_18:2	IV
278	LPE 10:0	IV
279	LPE 12:0 b	IV
280	LPE 14:0	IV
281	PI 22:0|PI 10:0_12:0	IV
282	TG 32:0|TG 10:0_10:0_12:0 a	IV
283	PC 36:0|PC 18:0_18:0 c	IV
284	LPS 18:0	IV
285	LPC 24:0	IV
286	PC 36:0|PC 18:0_18:0 a	IV
287	SE 28:3/16:1	IV
288	SE 28:4/17:1	IV
289	SE 28:4/19:2	IV
290	SE 28:3/19:2	IV
291	TG 41:3;1O|TG 8:0_18:1_15:2;1O	IV
292	PC 42:0|PC 12:0_30:0	IV
293	PC 50:1|PC 32:0_18:1	IV
294	DG 30:2|DG 12:0_18:2	IV
295	PC 22:0|PC 10:0_12:0	IV
296	PE 24:0|PE 8:0_16:0	IV
297	TG 34:0|TG 8:0_10:0_16:0 b	IV
298	DG 18:0|DG 8:0_10:0	IV
299	TG 34:0|TG 8:0_10:0_16:0 a	IV
300	TG 28:0|TG 8:0_10:0_10:0	IV
301	TG 30:0|TG 10:0_10:0_10:0	IV
302	PG 28:0|PG 10:0_18:0	IV
303	PI 28:0;O|PI 18:0_10:0;O	IV
304	DG 38:0|DG 10:0_28:0	IV
305	DG 40:0|DG 10:0_30:0	IV
306	TG 45:2|TG 10:0_17:1_18:1	V
307	DG 32:2|DG 14:1_18:1	V
308	TG 44:3;1O|TG 10:0_18:1_16:2;1O	V
309	TG 48:0;1O|TG 15:0_15:0_18:0;1O	V
310	PI 32:2|PI 15:0_17:2	V
311	PC 47:1|PC 30:0_17:1	V
312	Cer 42:0;3O|Cer 20:0;3O/22:0	V
313	PE 46:2|PE 18:1_28:1	V
314	TG 60:1|TG 18:0_24:0_18:1 a	V
315	TG 60:1|TG 18:0_24:0_18:1 b	V
316	TG 58:1|TG 16:0_24:0_18:1 a	V
317	TG 58:1|TG 16:0_24:0_18:1 b	V
318	PI 38:2|PI 18:1_20:1	V
319	CoQ10	V
320	FA 26:1	V
321	TG 53:3;2O|TG 18:1_18:1_17:1;2O	V
322	TG 50:3|TG 15:1_17:1_18:1	V
323	TG 56:1|TG 15:0_24:0_17:1	V
324	SE 28:3/17:1	V
325	PE 36:2;O|PE 18:1_18:1;O	V
326	PI 32:2|PI 16:1_16:1	V
327	DG 40:2|DG 18:1_22:1	V
328	PE 48:2|PE 18:1_30:1	V
329	LPE 18:0	V
330	FA 32:0	V
331	PI 34:0|PI 16:0_18:0	V
332	TG 54:0|TG 15:0_15:0_24:0	V
333	Cer 44:0;2O|Cer 20:0;2O/24:0	V
334	PE 49:1|PE 31:0_18:1	V
335	PC 37:2|PC 18:1_19:1	V
336	PI 28:2;O|PI 14:1_14:1;O	V
337	Cer 45:0;4O|Cer 20:0;3O/25:0;(2OH)	V
338	DG 27:1|DG 10:0_17:1	V
339	DMPE 34:2|DMPE 16:1_18:1	V
340	SE 28:3/19:1	V
341	TG 40:2|TG 10:0_12:0_18:2	V
342	DG 36:2|DG 18:0_18:2	V
343	PG 36:2|PG 18:1_18:1	V
344	FA 23:0	V
345	LPC 16:1/0:0	V
346	Cer 46:3;4O|Cer 22:3;3O/24:0;(2OH)	V
347	LPC 26:0/0:0	V
348	FA 13:0	V
349	LPE 20:0	V
350	Cer 42:0;4O|Cer 20:0;3O/22:0;(2OH) a	V
351	DG 38:1|DG 20:0_18:1	V
352	PE 40:0|PE 10:0_30:0	V
353	DG 46:1|DG 28:0_18:1 b	V
354	SPB 20:1;2O	V
355	TG 48:1;1O|TG 12:0_18:1_18:0;1O	V
356	TG 56:3|TG 18:1_18:1_20:1	V
357	TG 58:2|TG 22:0_18:1_18:1	V
358	TG 56:2|TG 20:0_18:1_18:1	V
359	TG 60:3|TG 18:1_18:1_24:1	V
360	PC 40:1|PC 24:0_16:1	V
361	DG 44:1|DG 26:0_18:1	V
362	LPC 18:2	V
363	PC 34:0|PC 10:0_24:0	V
364	PE 40:1|PE 24:0_16:1	V
365	TG 50:0|TG 15:0_17:0_18:0	V
366	TG 52:0|TG 10:0_18:0_24:0	V
367	TG 60:2|TG 24:0_18:1_18:1	V
368	LPC 14:0 a	V
369	PC 42:2|PC 18:1_24:1	V
370	Cer 38:0;3O|Cer 20:0;3O/18:0	V
371	FA 22:1	V
372	PC 36:0|PC 18:0_18:0 b	V
373	LPI 16:1 a	V
374	PC 32:2|PC 14:1_18:1	V
375	PE 42:2|PE 18:1_24:1	V
376	PC 27:1|PC 10:0_17:1	V
377	PC 29:1|PC 12:0_17:1	V
378	LPC 10:0/0:0	V
379	LPC 12:0 b	V
380	DG 28:2|DG 10:0_18:2	V
381	PI 28:2|PI 10:0_18:2	V
382	TG 36:1|TG 8:0_10:0_18:1	V
383	PS 36:2|PS 18:1_18:1 b	V
384	TG 46:0;1O|TG 10:0_18:0_18:0;1O	V
385	TG 46:1;1O|TG 10:0_18:1_18:0;1O	V
386	PI 30:2|PI 12:0_18:2	V
387	PS 34:2|PS 16:1_18:1	V
388	DG 48:1|DG 30:0_18:1	V
389	PC 28:0;O|PC 18:0_10:0;O	V
390	Cer 38:0;4O|Cer 20:0;3O/18:0;(2OH)	V
391	PC 35:2;O|PC 18:1_17:1;O	V
392	Cer 38:0;3O|Cer 20:0;2O/18:0;(2OH)	V
393	Cer 46:0;4O|Cer 20:0;3O/26:0;(2OH)	V
394	DG 46:1|DG 28:0_18:1 a	V
395	DG 42:2|DG 18:1_24:1	V
396	DMPE 36:2|DMPE 18:1_18:1 b	V
397	PMeOH 36:2|PMeOH 18:1_18:1	V
398	TG 42:2|TG 8:0_16:1_18:1 a	V
399	TG 42:2|TG 8:0_16:1_18:1 b	V
400	TG 54:4|TG 18:1_18:1_18:2 a	V
401	TG 54:4|TG 18:1_18:1_18:2 b	V
402	TG 54:2;1O|TG 18:1_18:1_18:0;1O	V
403	TG 54:3;1O|TG 18:1_18:1_18:1;1O	V
404	PS 28:1|PS 10:0_18:1	V
405	PS 34:1|PS 16:0_18:1 b	V
406	PS 36:1|PS 18:0_18:1 a	V
407	PC 36:2;O|PC 18:1_18:1;O	V
408	PC 28:2|PC 10:0_18:2	V
409	PC 30:2|PC 12:0_18:2	V
410	LPI 14:0	V
411	DG 20:0|DG 8:0_12:0	V
412	PE 28:0|PE 10:0_18:0	V
413	PC 38:0|PC 10:0_28:0	V
414	PC 40:0|PC 10:0_30:0	V
415	DG 22:0|DG 10:0_12:0	V
416	PI 24:0|PI 8:0_16:0	V
417	TG 43:2|TG 8:0_17:1_18:1	VI	yes
418	TG 51:2;1O|TG 15:0_18:1_18:1;1O	VI	yes
419	TG 51:1;1O|TG 15:0_18:1_18:0;1O	VI	yes
420	TG 53:1|TG 15:0_20:0_18:1	VI	yes
421	PMeOH 30:0|PMeOH 15:0_15:0	VI	yes
422	LPG 15:0	VI	yes
423	MMPE 33:1|MMPE 15:0_18:1	VI	yes
424	LPC 17:0	VI	yes
425	LPI 17:0	VI	yes
426	MIPC 43:0;O4|MIPC 20:0;3O/23:0;(2OH)	VI	yes
427	PC 35:3|PC 17:1_18:2	VI	yes
428	PI 35:3|PI 18:1_17:2	VI	yes
429	FA 19:1	VI	yes
430	TG 47:2|TG 15:0_15:1_17:1	VI	yes
431	PE 27:1|PE 10:0_17:1	VI	yes
432	PI 27:1|PI 10:0_17:1	VI	yes
433	FA 25:0	VI	yes
434	DG 37:2|DG 18:1_19:1	VI	yes
435	PG 32:1|PG 15:0_17:1	VI	yes
436	TG 41:2|TG 8:0_15:1_18:1	VI	yes
437	TG 50:2;1O|TG 15:0_18:1_17:1;1O	VI	yes
438	DG 35:3|DG 18:1_17:2	VI	yes
439	TG 49:1;1O|TG 15:0_16:1_18:0;1O	VI	yes
440	FA 29:0	VI	yes
441	TG 50:1;1O|TG 15:0_18:1_17:0;1O	VI	yes
442	PC 43:0|PC 15:0_28:0	VI	yes
443	MG 15:0	VI	yes
444	PC 41:0|PC 15:0_26:0	VI	yes
445	DG 37:1|DG 15:0_22:1	VI	yes
446	Cer 46:0;3O|Cer 20:0;3O/26:0a	VI
447	TG 51:3;1O|TG 15:0_19:1_17:2;1O	VI	yes
448	TG 57:1|TG 15:0_24:0_18:1	VI	yes
449	LPC 15:1	VI	yes
450	Cer 37:1;2O|Cer 19:1;2O/18:0 b	VI	yes
451	LPI 15:1	VI	yes
452	TG 57:2|TG 15:0_18:1_24:1	VI	yes
453	TG 50:4;1O|TG 15:1_18:1_17:2;1O	VI	yes
454	TG 55:1|TG 15:0_22:0_18:1	VI	yes
455	TG 33:0|TG 8:0_10:0_15:0	VI	yes
456	PC 33:1;O|PC 15:0_18:1;O	VI	yes
457	PI 33:1;O|PI 15:0_18:1;O	VI	yes
458	DG 33:2|DG 15:1_18:1	VI	yes
459	PC 23:0|PC 8:0_15:0	VI	yes
460	PE 25:0|PE 10:0_15:0	VI	yes
461	DG 33:0|DG 15:0_18:0	VI	yes
462	TG 51:1|TG 15:0_18:0_18:1 a	VI	yes
463	PS 33:1|PS 15:0_18:1 b	VI	yes
464	DG 31:1|DG 15:0_16:1	VI	yes
465	LPC 15:0	VI	yes
466	DG 31:0|DG 15:0_16:0	VI	yes
467	LPS 15:0	VI	yes
468	PE 31:1|PE 15:0_16:1	VI	yes
469	PI 33:2|PI 15:0_18:2	VI	yes
470	TG 47:0|TG 15:0_15:0_17:0	VI	yes
471	PC 39:0|PC 15:0_24:0	VI	yes
472	PS 30:0|PS 15:0_15:0 b	VI	yes
473	LPE 17:1	VI	yes
474	PE 37:2|PE 18:1_19:1	VI	yes
475	SPB 19:0;2O	VI	yes
476	PS 35:1|PS 17:0_18:1	VI	yes
477	TG 37:0|TG 10:0_12:0_15:0	VI	yes
478	PS 35:2|PS 17:1_18:1	VI	yes
479	LPC 17:1	VI	yes
480	PE 43:1|PE 28:0_15:1	VI	yes
481	TG 39:0|TG 8:0_15:0_16:0	VI	yes
482	Cer 37:0;2O|Cer 19:0;2O/18:0	VI	yes
483	DG 35:0|DG 15:0_20:0	VI	yes
484	PE 41:1|PE 26:0_15:1	VI	yes
485	Cer 43:0;3O|Cer 19:0;3O/24:0	VI	yes
486	TG 53:3|TG 17:1_18:1_18:1 a	VI	yes
487	TG 53:3|TG 17:1_18:1_18:1 b	VI	yes
488	TG 53:2|TG 17:0_18:1_18:1 a	VI	yes
489	TG 53:2|TG 17:0_18:1_18:1 b	VI	yes
490	PMeOH 33:1|PMeOH 15:0_18:1	VI	yes
491	Cer 37:1;3O|Cer 19:1;2O/18:0;(2OH)	VI	yes
492	LPS 17:1	VI	yes
493	PI 23:0|PI 8:0_15:0	VI	yes
494	TG 35:0|TG 8:0_12:0_15:0	VI	yes
495	PE 33:2|PE 15:0_18:2	VI	yes
496	LPI 17:1	VI	yes
497	DG 39:0|DG 15:0_24:0	VI	yes
498	TG 51:0|TG 15:0_18:0_18:0	VI	yes
499	PS 31:1|PS 15:0_16:1	VI	yes
500	TG 51:3|TG 15:1_18:1_18:1	VI	yes
501	FA 15:1	VI	yes
502	LPE 15:1	VI	yes
503	TG 49:0|TG 10:0_15:0_24:0	VI	yes
504	PS 25:0|PS 10:0_15:0	VI	yes
505	PE 27:0|PE 12:0_15:0	VI	yes
506	PS 27:0|PS 12:0_15:0	VI	yes
507	DG 29:0|DG 14:0_15:0	VI	yes
508	SPB 19:0;3O	VI	yes
509	SPB 19:1;2O	VI	yes
510	TG 61:2|TG 25:0_18:1_18:1	VII
511	TG 61:1|TG 15:0_28:0_18:1 a	VII
512	TG 61:1|TG 15:0_28:0_18:1 b	VII
513	TG 57:3|TG 15:1_18:1_24:1	VII
514	TG 59:3|TG 17:1_18:1_24:1	VII
515	TG 58:0|TG 15:0_15:0_28:0	VII
516	PC 35:0|PC 17:0_18:0	VII
517	PE 43:0|PE 15:0_28:0	VII
518	FA 17:2	VII
519	Cer 35:1;2O|Cer 20:1;2O/15:0	VII
520	Cer 39:1;2O|Cer 20:1;2O/19:0	VII
521	SE 28:3/15:0	VII
522	SE 28:4/15:0	VII
523	PC 45:0|PC 15:0_30:0	VII
524	PE 33:0|PE 15:0_18:0	VII
525	DG 37:0|DG 15:0_22:0	VII
526	PE 45:0|PE 15:0_30:0	VII
527	DMPE 30:0|DMPE 15:0_15:0	VII
528	LPS 17:0	VII
529	PE 39:0|PE 15:0_24:0	VII
530	PS 32:0|PS 15:0_17:0	VII
531	SE 28:3/15:1	VII
532	TG 51:3;1O|TG 15:0_18:1_18:2;1O	VII
533	TG 54:4;1O|TG 18:1_18:1_18:2;1O c	VII
534	SE 29:2/15:0	VII
535	TG 43:0;1O|TG 10:0_15:0_18:0;1O b	VII
536	TG 53:2;1O|TG 18:1_18:1_17:0;1O	VII
537	TG 53:3;1O|TG 18:1_18:1_17:1;1O	VII
538	TG 55:3|TG 18:1_18:1_19:1	VII
539	CL 66:2|CL 15:0_15:0_18:1_18:1	VII
540	DMPE 35:2|DMPE 17:1_18:1	VII
541	TG 45:0;1O|TG 12:0_15:0_18:0;1O	VII
542	PC 25:0;O|PC 15:0_10:0;O	VII
543	Cer 37:0;3O|Cer 19:0;3O/18:0	VII
544	TG 54:5|TG 18:1_18:2_18:2	VII
545	PE 23:0|PE 8:0_15:0	VII
546	PMeOH 25:0|PMeOH 10:0_15:0	VII
547	DMPE 33:2|DMPE 15:1_18:1	VII
548	TG 55:2|TG 15:0_18:1_22:1	VII
549	Cer 36:1;2O|Cer 18:1;2O/18:0 a	VII
550	PE 35:2;O|PE 18:1_17:1;O	VII
551	TG 49:3|TG 15:1_16:1_18:1	VII
552	TG 53:0|TG 15:0_18:0_20:0	VII
553	TG 55:0|TG 15:0_16:0_24:0	VII
554	PE 31:0|PE 15:0_16:0	VII
555	TG 57:0|TG 15:0_18:0_24:0	VII
556	PMeOH 27:0|PMeOH 12:0_15:0	VII
557	TG 43:0;1O|TG 10:0_15:0_18:0;1O a	VII
558	TG 59:2|TG 24:0_17:1_18:1 a	VII
559	TG 59:2|TG 24:0_17:1_18:1 b	VII
560	TG 59:1|TG 15:0_26:0_18:1	VII
561	Cer 35:0;3O|Cer 20:0;3O/15:0	VII
562	CL 63:1|CL 15:0_15:0_15:0_18:1	VII
563	TG 42:2;1O|TG 8:0_18:1_16:1;1O	VII
564	TG 54:4;1O|TG 18:1_18:1_18:2;1O b	VII
565	TG 56:4|TG 18:1_18:1_20:2	VII
566	PE 29:0|PE 14:0_15:0	VII
567	TG 56:0|TG 15:0_15:0_26:0	VII
568	Cer 46:0;3O|Cer 20:0;3O/26:0b	VII
569	TG 44:0;2O|TG 15:0_15:0_14:0;2O	VII
570	Cer 36:1;2O|Cer 18:1;2O/18:0 b	VII
571	FA 27:0	VII
572	TG 62:2|TG 26:0_18:1_18:1 a	VII
573	TG 62:2|TG 26:0_18:1_18:1 b	VII
574	DLCL 36:2|DLCL 18:1_18:1	VII
575	FA 20:2	VII
576	FA 30:1	VII
577	TG 50:2;1O|TG 16:0_18:1_16:1;1O	VII
578	TG 58:3;1O|TG 18:1_18:1_22:1;1O	VII
579	DG 50:1|DG 32:0_18:1	VII
580	TG 43:1;1O|TG 10:0_15:0_18:1;1O	VII
581	TG 47:1;1O|TG 15:0_15:0_17:1;1O	VII
582	SE 28:3/12:0 b	VII
583	SE 28:3/20:1	VII
584	SE 28:3/16:0	VII
585	SE 28:3/14:0	VII
586	SE 28:3/24:0	VII
587	SE 28:4/16:1	VII
588	SE 28:4/20:1	VII
589	SE 28:3/22:1	VII
590	SE 28:3/24:1	VII
