## Extended Data File for "Formation of giant ER sheets by pentadecanoic acid causes lipotoxicity in fission yeast"

### Sheet: S. pombe
	Strain	Mating type	Genotype	Source
	JY1	h-	wild-type	Lab stock
	TN4	h-	leu1-32	C.Shimoda, through NBRP-Yeast (FY7251)
	KTE002	h-	ura4-C190T leu1-32 erg2::ura4+	K.Takegawa
	KTE3ab	h-	erg31Δ::ura4-FOA erg32Δ::ura4+ ura4-C190T leu1-32	K.Takegawa
	KTE004	h-	ura4-C190T leu1-32 erg4::ura4+	K.Takegawa
	KTE005	h-	ura4-C190T leu1-32 erg5::ura4+	K.Takegawa
	KTE006	h-	ura4-C190T leu1-32 erg6::ura4+	K.Takegawa
	AM5	h+	leu1-32::pBip1-mCherry-AHDL-leu1+ ade6-M210 ura4-D18	P. Dalhaimer
	YT132	h90	mei1-102 leu1-32 ned1-1	O. Niwa, through NBRP-Yeast (FY14394)
	JB30	h-	mid1-GFP:ura4+ ura4-D18 leu1-32 ade6-210	J. Bahler, through NBRP-Yeast (FY32206)
	JB1594	h-	cut11-mCherry:ura4 ura4-D18	J. Bahler, through NBRP-Yeast (FY33117)
	AM76	unknown	are1Δ::ura4+ are2Δ::ura4+ leu1-32::pBip1-mCherry-AHDL-leu1+ ade6-M210 ura4-D18	P. Dalhaimer
	AV2323	h+	lys3+:pBiP:SignalSequenceBiP-mCherry-AHDL:bsdMX	S. Martin through NBRP-Yeast (FY38514)
	ED666	h+	ade6-M210 ura4-D18 leu1-32	Bioneer Corp.
	ED668	h+	ade6-M216 ura4-D18 leu1-32	Bioneer Corp.
	V5-P01-28	h+	slc1Δ::kanMX6 ade6-M216 ura4-D18 leu1-32	Bioneer Corp.
	V5-P08-30	h+	mid1Δ::kanMX6 ade6-M216 ura4-D18 leu1-32	Bioneer Corp.
	V5-P11-21	h+	SPBC428.14Δ::kanMX6 ade6-M216 ura4-D18 leu1-32	Bioneer Corp.
	V5-P23-69	h+	ale1Δ::kanMX6 ade6-M216 ura4-D18 leu1-32	Bioneer Corp.
	V5-P24-84	h+	gpc1Δ::kanMX6 ade6-M216 ura4-D18 leu1-32	Bioneer Corp.
	V5-P29-15	h+	SPBC3H7.05Δ::kanMX6 ade6-M210 ura4-D18 leu1-32	Bioneer Corp.
	V5-P31-89	h+	vps66Δ::kanMX6 ade6-M210 ura4-D18 leu1-32	Bioneer Corp.
	SN22	h90	leu1-32::leu1+-Pnmt1-YFH	S. Nishimura
	37/F06	h90	leu1-32::leu1+-Pnmt1-lcf1-YFH	Lab stock
	46/E01	h90	leu1-32::leu1+-Pnmt1-lcf2-YFH	Lab stock
	YH085	h-	cdc25-22 cut11-mCherry:ura4 sid4-GFP:KanR	This study
	YH092	h-	mid1Δ::kanMX6	This study
	YH137	h-	lcf1Δ::kanMX6	This study
	YH145	h+	leu1-32::pBip1-mCherry-AHDL-leu1+ lys1+::nda3p-GFP-atb2 ade6-M210 ura4-D18	This study
	YH150	h-	lcf2Δ::kanMX6	This study
	YH159	h-	scs2Δ::hph scs22Δ::natMX6	This study
	YH160	h+	leu1-32::pBip1-mCherry-AHDL-leu1+ scs2Δ::hphMX6 scs22Δ::natMX6	This study
	YH171	h+	lcf1Δ::kanMX6 leu1-32::pBip1-mCherry-AHDL-leu1+	This study
	YH173	h+	leu1-32::pBip1-mCherry-AHDL-leu1+ mid1-GFP::ura4+ ade6-M210	This study
	YH176	h-	slc1Δ::kanMX6	This study
	YH190	h+	slc1Δ::kanMX6 leu1-32::pBip1-mCherry-AHDL-leu1+	This study
	YH200	h+	mCherry-Atb2:hph mid1-GFP:ura4+ ura4-D18	This study
	YH206	h+	dga1Δ::kanMX6	This study
	YH210	h+	plh1Δ::kanMX6	This study
	YH212	h+	pDUAL-yop1-YFH1 leu1-32::pBip1-mCherry-AHDL-leu1+ ade6-M210 ura4-D18	This study
	YH215	h+	pDUAL-tts1-YFH1 leu1-32::pBip1-mCherry-AHDL-leu1+ ade6-M210 ura4-D18	This study
	YH221	unknown	dga1Δ:kanMX6 plh1ΔkanMX6	This study
	YH242	h-	leu1-32 pREP41	This study
	YH245	h-	leu1-32 pREP41-lcf1	This study
	YH248	h-	leu1-32 pREP41-lcf2	This study
	YH260	h-	ura4-C190T leu1-32 erg31::ura4-FOA erg32::ura4+ pREP41	This study
	YH263	h-	ura4-C190T leu1-32 erg31::ura4-FOA erg32::ura4+ pREP41-lcf1	This study
	YH266	h-	ura4-C190T leu1-32 erg31::ura4-FOA erg32::ura4+ pREP41-lcf2	This study
	YH270	h+	pDUAL-sec63-YFH1 leu1-32::pBip1-mCherry-AHDL-leu1+ ade6-M210 ura4-D18	This study
	YH281	h-	Pole1+ :: kanMX6-P41nmt1	This study
	YH404	h+	lcf2Δ::kanMX6 leu1-32::pBip1-mCherry-AHDL-leu1+	This study
	YH413	unknown	erg4Δ::kanMX6 leu1-32::pBip1-mCherry-AHDL-leu1+ ade6-M210 ura4-D18	This study
	YH416	unknown	erg5Δ::kanMX6 leu1-32::pBip1-mCherry-AHDL-leu1+ ade6-M210 ura4-D18	This study
	YH431	h+	erg31Δ::kanMX6 erg32Δ::hph leu1-32::pBip1-mCherry-AHDL-leu1+ ade6-M210 ura4-D18	This study
	YH438	unknown	erg6Δ::kanMX6 leu1-32::pBip1-mCherry-AHDL-leu1+	This study
	YH449	unknown	erg2Δ::kanMX6 leu1-32::pBip1-mCherry-AHDL-leu1+	This study
	YH470	h-	Pole1+ :: kanMX6-P41nmt1 lys3+:pBiP:SignalSequenceBiP-sfGFP-AHDL:bsdMX	This study
	NS12	unknown	leu1-32::leu1+-Pnmt1-lcf1-YFH lys3+:pBiP:SignalSequenceBiP-mCherry-AHDL:bsdMX	This study
	NS15	unknown	leu1-32::leu1+-Pnmt1-lcf2-YFH lys3+:pBiP:SignalSequenceBiP-mCherry-AHDL:bsdMX	This study

### Sheet: Other organisms
	Strain name	Species	Genotype	Source
	CNY045	Micromonospora sp.	no data	This study
	yFS275	Schizosaccharomyces japonicus	wild-type, homothallic	N. Rhind, through NBRP-yeast (FY16936)
	yFS286	Schizosaccharomyces octosporus	wild-type, homothallic	N. Rhind, through NBRP-yeast (FY16937)
	C. albicans (Robin) Berkhout	Candida albicans	no data	NBRC 1594
	BY4741	Sacchromyces cerevisiae	MATa his3D1 leu2D0 met15D0 ura3D0	Lab stock
	RIX179	Sacchromyces cerevisiae	X2180-1B sec63::SEC63-GFP::kanMX4	R. Iwama

### Sheet: Plasmids
	Plasmid name	Description	Source
	pREP41	An expression vector for fission yeast enabling extrachromosomal gene expression under control of Pnmt41	Lab stock
	pREP41-lcf1	pREP41 cloned with the ORF of lcf1	This study
	pREP41-lcf2	pREP41 cloned with the ORF of lcf2	This study
	pDUAL-YFH1-yop1	For extrachromosomal expression or chromosomal integration of yop1-YFH	ORFeome library (Matsuyama et al., 2006)
	pDUAL-YFH1-tts1	For extrachromosomal expression or chromosomal integration of tts11-YFH	ORFeome library (Matsuyama et al., 2006)
	pDUAL-YFH1-sec63	For extrachromosomal expression or chromosomal integration of sec63-YFH	ORFeome library (Matsuyama et al., 2006)
	pFA6a-kanMX6	A plasmid for gene deletion with kanMX6 cassette	Lab stock
	pFA6a-kanMX6-P41nmt1	A plasmid for exchanging native promoters to Pnmt41	Lab stock
	pAG32	A plasmid for gene deletion with hph cassette	Lab stock
	pCR2.1-nat	A plasmid for gene deletion with natMX6 cassette	Lab stock

### Sheet: Oligo DNAs
	Name	Sequence (5'-3')	Description
	27f	AGAGTTTGATCCTGGCTCAG	For sequencing bacterial 16s rDNA
	1492r	GGTTACCTTGTTACGACTT
	kan0	CTCAGTGGCAAATCCTAACC	Primer targeting kanMX6 sequence
	kan5	GCGAAGTTAAGTGCGCAGAAA
	pREP1-3499F	AGGGCAAAAGCAAAGCTTAAAGG	A primer targeting Pnmt1 sequence
	qPCR-actin-2-F	GCACCCTTGCTTGTTGACTG	For targeting act1 at qPCR
	qPCR-actin-2-R	AGTCAGTCAAGTCACGACCG
	erg2-DF1	TCACGATTAAAGGAACTGTATG	For deletion of erg2
	erg2-DF2	TTAATTAACCCGGGGATCCG ATAAATGCGATATCAACAAGC
	erg2-DR1	TGCTAGTAAGTAGTTGAAATGC
	erg2-DR2	GTTTAAACGAGCTCGAATTC ACATCCTACCAGATTTAGCT
	erg2-DC1	AGAAAATACAGAAACAGCATGG
	erg2-DC2	TTATGTAGTGCGCATAATCAAC
	erg31-DF1	AGACTTACAAATGCAAGTGG	For deletion of erg31
	erg31-DF2	TTAATTAACCCGGGGATCCG ATCTATTGACCGGTGGTAG
	erg31-DR1	TGTCGATGACATGTGTAAGC
	erg31-DR2	GTTTAAACGAGCTCGAATTC AGACTCAGAAGAGTTTGTCTC
	erg31-DC1	ACGACTATGTTCTAACTGCG
	erg31-DC2	ATTCTAGGAAATCATCTGGC
	erg32-DF1	AAGATTGACCAATGTAAATGC	For deletion of erg32
	erg32-DF2	TTAATTAACCCGGGGATCCG AATTACAGGAAGAGATTGGTC
	erg32-DR1	AACAGAGCTACTTGTACTGC
	erg32-DR2	GATACTAACGCCGCCATCCA TTTGATACACTCCCCTCTC
	erg32-DC1	AATGAGTTTGCTGCTATGC
	erg32-DC2	TATTGAAACGACTGGAAAGAC
	erg4-DF1	ACCACATACAAACTTACGATG	For deletion of erg4
	erg4-DF2	TTAATTAACCCGGGGATCCG TCTATCTACTTCACACAACG
	erg4-DR1	TACTCGCATCAGTAGATACC
	erg4-DR2	GTTTAAACGAGCTCGAATTC TGTCTTTTTAGTCCCTTCTTTAC
	erg4-DC1	AACCACACATGCATAACTC
	erg4-DC2	AGCTCTTGGAAAGCTTCC
	erg5-DF1	ACGATTATCGCTTGGACTAC	For deletion of erg5
	erg5-DF2	TTAATTAACCCGGGGATCCG TAAAGGAAGGAGCACGATG
	erg5-DR1	AATCGTTGTCGATTCGTCTC
	erg5-DR2	GTTTAAACGAGCTCGAATTC AAATAACTACCCAGGTTCGG
	erg5-DC1	AGAGACTATGAACGCATGAAG
	erg5-DC2	ATCAATTGAACCTGAGCCG
	erg6-DF1	TCATCGTACCATTTTAACTCG	For deletion of erg6
	erg6-DF2	TTAATTAACCCGGGGATCCG ATTGTTACAAACGCTTTCG
	erg6-DR1	AGATTGAATGTGCTTGCTC
	erg6-DR2	GTTTAAACGAGCTCGAATTC ACATTTGTTTGTAGTGAAACC
	erg6-DC1	ATCTAAAGTATCACGTCGCG
	erg6-DC2	TTCTAGCAAGACTCCTGATG
	mid1-cp5	ATTATCTTTGCAAGTATGTCCCAGC	For checking mid1 deletion
	mid1-cp3	AATTATTCCCAAAGGTCATCTCAGG
	lcf1-cp5	TAATGAAACCCCAAAATGTTAATCC	For checking lcf1 deletion
	lcf1-cp3	CACTATAAATAGCCAGGTTTTGCAA
	lcf2-cp5	CAATCAATTTAATTTGACGGGATTT	For checking lcf2 deletion
	lcf2-cp3	CGGTAATGTTCATTCATTGTTAACG
	slc1-cp5	ATGTTTACGTCTTCATTCTGGTTAGGT	For checking slc1 deletion
	slc1-cp3	AATTACTATGGCTTGCGTTTCTCG
	vps66-cp5	GGTGAGCAACAGTACGTTTTGTCTT	For checking vps66 deletion
	vps66-cp3	GGAATGGCAGGAGAGAGTATGTTCA
	ale1-cp5	AAATTTAAGGAGGTTCCTCAAGGTC	For checking ale1 deletion
	ale1-cp3	AATATTGCAAGTCCTTCCAAGAGAA
	dga1-FC	TAGTCACCTTTGCCAATGTAATCG	For checking dga1 deletion
	dga1-RC	AGGAAACATTGGGCGTACATG
	plh1-FC	ATGGGATCATGTGGTGTATGC	For checking plh1 deletion
	plh1-RC	AATGAATCGCATGCGTCTTCG
	lcf1-pREPclon-F	CTTATAGTCGCTTTGTTAAATCATATGAAGGTACAATCTAAGGGTATG	For cloning lcf1 into pREP41
	lcf1-pREPclon-R	CCGGGGATCCTCTAGAGTCGACATATGTCTAAATGACTTTACTCGGCG
	lcf2-pREPclon-F	CTTATAGTCGCTTTGTTAAATCATATGGATATTAAGGACTATTACTGCG	For cloning lcf2 into pREP41
	lcf2-pREPclon-R	CCGGGGATCCTCTAGAGTCGACATATGAACAACTGTAAGCAATCAATG
	lcf1-seq-F	AACTGTATGCTCCTACTAGCG	For sequencing lcf1 ORF on pREP41-lcf1
	lcf1-seq-R	TCCGTGAGAGTTGTAGTTGCC
	lcf2-seq-F	AAGTCTAGGGCTATTTTCACCG	For sequencng lcf2 ORF on pREP41-lcf2
	lcf2-seq-R	AACAGCAGGTCCACGAATCC
	pREP1-3763R	TCGTAATATGCAGCTTGAATGGG	For sequencing the insert sequence on pREP1/41
	ole1-1_Fw	TAATGGTGCCCACAACTTGC	For targeting ole1 at qPCR
	ole1-1_Rv	ATTTGCTCACCAACGCGAAC
	ole1-NF1-0	TATCCTCCCATTTACGTGGAATAG	For exchanging promoter of ole1 to Pnmt41
	ole1-NF2-0	GTTTAAACGAGCTCGAATTC CTTGGTTCTTTATAAACAAAGACTTGG
	ole1-NR1-0	CCGAGTTCAAATCGGAGACATC
	ole1-NR2-0	TATAGTCGCTTTGTTAAATCATG ACTGCTCCTTCTGCAAC
	ole1-NC1	GCCATAGACTCCTCCTCACG
	ole1-NC2	AGAGAAGGGAAGATGAAGGCC
